# Keto-gluconeogenic metabolic axis mirrors renal homeostasis and post-injury response in spatial transcriptomics

**DOI:** 10.64898/2026.09.24.753087

**Authors:** Paul Gueguen, Judith Vouillamoz, Safia Hadjadj, Kateryna Spahic, Roland H. Wenger, Stellor Nlandu Khodo

**Affiliations:** Functional Genomics Center Zurich, University of Zurich and ETH Zurich, Zurich, Switzerland; Department of Physiology, Faculty of Medicine and Sciences, University of Zurich, Zurich, Switzerland; National Institute of Health and Medical Research (INSERM), UMR-S1155, Tenon Hospital, Faculty of Medicine, Sorbonne University, Paris, France

**Author notes:** Address correspondence to: Dr. Stellor Nlandu Khodo, PhD INSERM UMR S1155, CoRaKid, Bâtiment Recherche Tenon Hospital, 4, rue de la Chine 75020 Paris, FRANCE.

**Keywords:** kidney, acute kidney injury, chronic kidney injury, post-injury renal regeneration, renal metabolism, short chain fatty acid metabolism, ketone body metabolism, spatial transcriptomics

## Abstract

Metabolic disturbance is a key feature in acute kidney injury (AKI) and chronic kidney disease (CKD). The kidney highly depends on fatty acid metabolism; how renal cells rewire metabolism upon AKI and CKD transition remained unclear. Here, we combine spatial transcriptomics with biochemical analyses to characterize metabolic changes and intercellular interactions during AKI to CKD transition. Using aristolochic acid model of CKD, we spatio-temporally correlated changes in structure and function with metabolic profile during AKI to CKD transition. Surprisingly, keto-gluconeogenic metabolic axis was highly enriched in healthy kidney and paralleled injury phase transitions. Intercellular interaction analysis associated a subtype of macrophage with the drift to chronicity. Online scRNAseq datasets analysis confirmed altered keto-gluconeogenic metabolic pathways in ischemia-reperfusion injured mouse kidneys and AKI and CKD human kidney biopsies compared to healthy controls. This study identifies a metabolic axis transcriptionally mirroring renal homeostasis and injury responses, and tubulo-interstitial interactions that can be targeted to mitigate AKI to CKD transition.

---

The kidney is a highly metabolic organ endowed with restricted post-injury regenerative capacity and metabolic disturbance is a major factor in post-injury regeneration failure^1–4^. Renal macroscopic anatomy comprises the highly vascularized and oxygen dependent cortex and less vascularized and relatively hypoxic medulla. Each renal structural and functional unit, the nephron, includes a filter, the glomerulus, and the tubular system composed of the proximal tubule (PT S1, S2 and S3), the loop of Henle (LOH), the distal tubule (DT) connected to the collecting duct (CD) by the connecting tubule (CNT). Each segment tunes metabolism according to its function, tubulo-vascular topology and microenvironment^5–7^. Renal parenchyma remains quiescent under normal physiology; however, upon an acute kidney injury (AKI)-induced abrupt loss of function, epithelial cells undergo cell-autonomous mechanisms, rewire their metabolism and communicate with interstitial cells (stromal/immune cells) to restore near to normal architecture and function^8–14^. Most compelling studies reported the pivotal role of injured PT in both post-injury repair process and the drift toward chronic kidney disease (CKD)^15, 16^. Depending on the injury frequency and severity, survived PT cells dedifferentiate, express progenitor markers such as Sox9, FoxM1, proliferate and re-differentiate to restore renal structure and function^17, 18^. PT cells dwell in the cortex where oxygen availability meets their high oxidative metabolism to produce required energy for active transport activities^6, 19^. We recently reported that thick ascending limb (TAL), a crucial part of LOH and PT cells are the most vulnerable renal segments partly due to their high dependency to mitochondrial and fatty acid metabolism to produce energy, and defective epithelial fatty acid metabolism contributes in kidney fibrosis development^20–22^. Moreover, in contrast to other renal epithelial cells, PT cells have the particularity to not only use but also generate glucose through gluconeogenesis^23–29^. Though the kidney reportedly utilizes long chain and medium chain fatty acid and amino acid to produce energy^30^, increasing number of studies suggested the beneficial role of gut microbiota derived short chain fatty acids (SCFA) in renal response to injury^31–34^. These SCFAs notably butyrate and propionate are not only fatty acid metabolic intermediates, but they may also play a role in epigenetic gene regulation and injury repair^35–37^. Among epithelial pathogenic metabolic changes, promotion of anaerobic glycolysis is well described upon AKI and CKD^38^. However, how metabolic changes mirror post-AKI recovery and the transition to CKD is not well understood. Using histological and spatial transcriptomic approaches, we designed a model of post-AKI recovery and transition to CKD in mice through repetitive injections of aristolochic acid (AA) and transcriptionally analyzed intercellular interactions and how post-injury metabolic rewiring correlates with peak acute (3 weeks), transition (5 weeks) and chronic injury (8 weeks) phases. This study depicted the limited regenerative capacity of the kidney post-acute injury and CKD transition using histology and spatial transcriptomics and suggests a key role of cortical keto-gluconeogenic metabolism in renal homeostasis.
