## Supplementary table S1 for "Keto-gluconeogenic metabolic axis mirrors renal homeostasis and post-injury response in spatial transcriptomics"

### Sheet: Sheet1
Gene
Akr1c14
Slc22a7
Slc7a13
Slc22a19
Slc22a30
Fmo5
Mep1b
Ces1f
Egf
Bdh1
Dbp
Nudt19
Acsm3
Acat1
Pank1
Ugt3a1
Ephx2
Acadm
Cyp4b1
Mep1a
Ttc36
Mdh1
Acy3
Prdx5
Kap
Napsa
Acsm2
Atp5a1
Ugt3a2
Abhd14b
Mfsd2a
Trap1
Wfdc15b
Tmbim6
Slc9a8
Aldh1l1
Pzp
Mpc2
Chpt1
Tef
Hmgcs1
Serpinf2
Bphl
Eci3
Aacs
Gpx4
Hsd17b11
Gk
Ndufa4
Cyp51
Lypla1
Ggt1
Idi1
Slc5a8
Defb29
Cyb5a
Inmt
Mtor
Csad
Acss2
Mpv17l
Scp2
Crot
Fah
Mpc1
Atp5pb
Adhfe1
Slc17a3
Ndufv1
Cyp2j11
Nat8
Cox4i1
Atp5b
Ivd
Me1
Oxct1
Coasy
Aldh6a1
Amacr
Cyp2d9
Atp11a
Gss
Selenbp1
Entpd5
Ldhd
Rnf24
C1qtnf3
Gpm6a
Aco2
Hykk
Iah1
Ldc1
Sod1
Uqcrfs1
Calml4
Akr7a5
Por
Hpn
Hadh
Gcdh
Lrpap1
Slc22a28
Cat
Bri3
Bckdha
Pim3
Hibadh
Cyp2a4
Them7
Mcrip2
Cd36
Fbp1
Slc22a2
Idh2
Scand1
Fxyd2
Slc17a1
Upb1
Slc27a2
Usp2
Ghr
Tmigd1
Kyat1
H1f0
Khk
Chchd10
Cda
Ccdc107
Suclg1
Akr1c18
Polr3e
Per1
Acy1
Ace
Mettl26
Bdh2
Hint2
Aadat
Tcn2
Tmem229a
Adh5
Acox1
Ppp1r1b
Dmgdh
Mogat1
Dld
Pdzk1
Slc22a13
Nhp2
Slc22a12
Atp1b1
Micos13
Gcnt1
Acox2
Tmco3
Stard10
Psme2
Myo5a
Gchfr
Cyp2j5
Ak4
Rida
Pm20d1
Ndufb9
Hmgcl
Haao
Herpud1
Pcbd1
Serpina1f
Pter
Ppt2
Cltrn
Slc6a20b
Slc25a39
Sdhb
Ndufs2
Dnajc12
Uqcrc2
Bhmt2
Cubn
Pxmp2
Uqcrc1
Lactb2
Slc22a18
Mmut
B4galt5
Acox3
Hpd
Fuca2
L2hgdh
Klf9
Irx1
Sult1d1
Prr15l
Tmem205
C8a
Slc3a1
Ndufa10
Cbs
Slc15a2
Dcst1
Pcyt2
Sugct
Gstt2
Slc16a4
Agpat3
Gm15217
Macrod2
Angptl2
1600014C10Rik
Nceh1
Gstk1
Slc22a22
Znrf2
Tmem267
Gpx6
Prss8
Proc
Cisd1
Tpmt
Trim7
Hsd3b9
Galns
Sord
Cryz
Nit2
Acot13
Lap3
Prxl2b
Itfg1
Hyi
Mturn
Cndp1
Glrx5
Endog
Treh
Ddrgk1
Tsc22d3
Sod2
Chdh
Tob1
Gcgr
Hgd
Mccc2
Per3
Aspdh
H1f2
Kcnj15
Pecr
Acads
Pcx
Ace2
Cideb
Tpk1
Pepd
Echdc2
Ccn2
Coq8a
Vill
Acad10
Scd1
Afap1l1
Papss2
Coq9
Slc47a1
Aass
Mcur1
4931406C07Rik
Aqp1
Fitm1
Oplah
Mtarc2
Pmpcb
Osbpl9
Ces1d
Abat
Kyat3
Slc16a9
Mfap3l
Cth
Pigq
Rap1gap
Glyctk
Nit1
9530068E07Rik
Gatd3a
Dgat2
Mat2a
2300009A05Rik
Fahd1
Abcd3
Phb
Slc6a13
Xylb
Ttc39c
Dnajc19
Aldh8a1
Gnmt
Fhl1
Sdha
Lrp2
Slc39a14
Slc37a4
Far1
Pcbd2
Aldh16a1
Acadl
Crat
Fads2
Gatb
Atp6v1b1
Tnfrsf21
Sirt3
Tmem25
Acad8
Hsd11b1
Naxd
Hspd1
Amn
Bnip3
Tfrc
Cmtm6
Agps
Slc5a10
Sgk2
2310039H08Rik
Ddt
Ubiad1
Fdx1
Pipox
Ugt8a
Bend5
Mccc1
Ndufs1
Mthfd1
Slc25a16
Slc39a8
Slc12a1
Fgfr4
Wnk4
Slc23a1
A4gnt
Slco4c1
H2-Ke6
Eaf2
Glb1
Dcxr
Galnt11
Svil
Bpnt1
Akr1d1
Afm
Adk
Fh1
Aldh4a1
Slco3a1
Kcnk5
Pnpo
F13b
Slc23a3
Cryl1
Fam107a
Smlr1
Adtrp
Abcc2
Acp6
Mgam
Mettl7a1
Mcee
Smim1
Gpc4
Mia2
Alg14
Qdpr
Spsb2
Hnf1b
Ctbs
Ankib1
Nampt
Blmh
Apom
Pcca
Nlrp6
Rorc
Naglu
Acsm5
Med14
Ndufs3
Mknk2
Folr1
Cdr2
Neurl4
Ankrd13c
Nipsnap1
Susd3
Pdhb
Gclm
Sephs2
Ngef
Dhtkd1
Slc2a5
Slc22a4
Cmbl
Chac2
Itpr3
Plekhg3
Prob1
Dhrs4
Mlycd
Nr1h4
Ppa2
Sypl2
Tyw3
Itgb8
Vwa8
Dao
Smpd2
Man1a
Eps8
Mfsd4b1
Nr1d2
Acsf3
Rgcc
Sardh
Hlf
Pgm1
Fabp3
Aspg
Gadd45g
Mettl7b
Lrrc19
Peds1
Ugdh
Esrra
Nfs1
AI854703
Ptgr2
Sdhaf1
Cobll1
Creb3l2
Dock9
Dpep1
Klf15
Morn2
Slc10a2
Auh
Erich4
Hexdc
Coa6
Osbpl8
Aifm1
Slc18a1
Grtp1
Brap
Slc30a1
Ifrd2
Lyplal1
Mvd
Golm2
Mettl7a2
Gp2
Vil1
Dglucy
