## Supplementary table S2 for "Keto-gluconeogenic metabolic axis mirrors renal homeostasis and post-injury response in spatial transcriptomics"

### Sheet: PC1
PC1 Top 20 Contributing Genes (8 WT samples, 45.9% variance)
Rank	Gene	Loading
1	Ttc3	-0.0104
2	Pirb	-0.0104
3	Sec16b	-0.0104
4	Grn	-0.0104
5	Hmg20a	-0.0104
6	Frmpd3	0.0104
7	Brms1l	-0.0104
8	Pik3cd	-0.0104
9	Ctnna1	-0.0104
10	Rps6ka1	-0.0104
11	Ttc39b	-0.0104
12	Nfkbia	-0.0104
13	Pwp2	-0.0104
14	Gnai2	-0.0104
15	Dlgap4	-0.0104
16	Stn1	-0.0104
17	Myo9a	-0.0104
18	Mlxip	-0.0104
19	Tfip11	-0.0104
20	Mrfap1	-0.0104

### Sheet: PC2
PC2 Top 20 Contributing Genes (8 WT samples, 15.9% variance)
Rank	Gene	Loading
1	Ttll4	0.0176
2	Wfdc16	-0.0172
3	Cck	-0.0172
4	Gdf10	-0.0169
5	Rab28	-0.0169
6	Ackr3	0.0169
7	St6galnac2	0.0168
8	Igkv2-109	-0.0168
9	Rnase12	-0.0168
10	Nmrk1	0.0168
11	Preb	0.0168
12	Hspa8	0.0167
13	Alox12b	-0.0167
14	Blvra	0.0166
15	Cdkl1	-0.0166
16	Tmem203	-0.0166
17	Tpd52l1	-0.0166
18	Trpm6	-0.0166
19	Eif4g2	0.0166
20	Mkks	0.0166
