## Supplementary table S3 for "Keto-gluconeogenic metabolic axis mirrors renal homeostasis and post-injury response in spatial transcriptomics"

### Sheet: Sheet1
WB and protein extraction (for cells)
EDTA	Sigma	27285
NP-40 Substitute	Sigma	74385
Na3VO4	Sigma	S6508
Protease inhibitor cocktails	Roche	11 836 170 001
PMSF	Sigma	P 7626
NaCl
Sodium dodecyl sulfate, Sigma-Aldrich, L3771
Pierce™ BCA Protein Assay, Thermo Scientific (Reagent A 23228, Reagent B 1859078)
BSA	Carl Roth	8076.4
Dulbecco's Phosphate Buffered Saline, Sigma-Aldrich, D8537
30% Acrylamide/Bis Solution 37.5:1, Bio-Rad, #1610158
N,N,N',N'-Tetramethyl-ethylenediamine, Sigma-Aldrich, T7024-25ML
Ammonium peroxidsulfate, Fluka, BioChemika, 09913
Not fat milk powder
Glycine, Biosolve Chimie SARL, CatNo 0007132391BS
Tris (hydroxymethyl) amini methane, Biosolve Chimie SARL, CatNo 0020092391BS
Hydrochloric acid fuming, 37%, Merck, 1.00317.1000
Methanol for analysis, Supelco, Merck, 1.06009.1000
Sodium chloride, Sigma-Aldrich, 71380
Tween 20, Sigma-Aldrich, 93773
Glycerol, Sigma-Aldrich, G7757
Bromphenolblue sodium salt, Sigma-Aldrich, B8026
Ponceau S, Sigma-Aldrich, P3504
Tetramethylammonium chloride, Sigma-Aldrich, S3147
NaOH, Sigma-Aldrich, 30620-1kg-K
PageRulerTM Plus Prestained Protein Ladder, Thermo Fisher / Life Technologies Europe BV, 26619
SuperSignal West Dura Extended Duration Substrate, Thermo Scientific, 34076
chemiluminescence pen
2-Propanol for HPLC, 99,9%, Sigma-Aldrich, 34863-2.5L
qPCR and RNA isolation
Dulbecco's Phosphate Buffered Saline, Sigma-Aldrich, D8537
Nucleospin RNA extraction kit, Macherey Nagel, 740955.50
AffinityScript Multi-Temp RT kit,Agilent, 600107
KAPA SYBR FAST, Roche, KK4618
Water for molecular biology, PanReac, AppliChem, ATW Reagents, A7398,0500
Oligo(dT)18 Primer, Thermo Fisher / Fisher Scientific AG, 10753741
RNase-Free DNase Set, Qiagen AG, 79254
2-Mercaptoethanol, Sigma-Aldrich, M3148
Deoxynucleotide Set, 100 mM, Sigma-Aldrich, DNTP100-1KT
RiboLock Rnase Inhibitor, ThermoScientific, EO 0381
Ethanol absolute, VWR, 20821,321
ROX low, KAPA SYBR Fast, KAPA Biosystems, KD4605
Hematoxylin and Eosin staining
H&E staining Kit, Abcam, AB245880
PERTEX for automated coverslipping, HistoLab, Biosystems, Art.Nr. 41-4014-00
Xylenes, Sigma-Aldrich, 247642
Sirius red staining
0.1 g Siriusred F3B in 100 ml 1.2% Picric acid
Oil red O staining
Oil red O (Sigma)
2-propanol (Sigma9
Propionate and Butyrate treatment
Sodium propionate (Sigma-Aldrich)
Sodium Butyrate (Merck Millipore)
Aristolochic acid
Aristolochic acid I sodium salt (Sigma)
