## Supplementary table S4 for "Keto-gluconeogenic metabolic axis mirrors renal homeostasis and post-injury response in spatial transcriptomics"

### Sheet: Sheet1
Antibodies	Company	Cat. Number	Dilution
Beta-actin (Monoclonal, AC-15)	Sigma	A5441	1:5000 - 1:20000
Total OXPHOS Antibody Cocktail (5 mAbs)	Abcam	ab110413	1:1000
Polyclonal goat anti-mouse HRP	Pierce	31430	1:10000-1:20000
